# Biological hydrogen cyanide emission globally impacts the physiology of both HCN-emitting and HCN-perceiving *Pseudomonas*

**DOI:** 10.1101/2021.09.29.462390

**Authors:** Abhishek Anand, Laurent Falquet, Eliane Abou-Mansour, Floriane L’Haridon, Christoph Keel, Laure Weisskopf

## Abstract

Bacterial volatile compounds have emerged as important chemical messengers between bacteria themselves as well as in their interactions with other organisms. One of the earliest examples of bioactive volatiles emitted by bacteria is hydrogen cyanide (HCN), which was long considered a mere respiratory toxin conferring competitive advantage to cyanogenic strains. Using cyanide-deficient mutants in two *Pseudomonas* strains and global transcriptome analysis, we demonstrate that the impact of HCN is much more global than previously thought. We first observed that the lack of cyanogenesis in emitting strains led to massive transcriptome reprogramming affecting diverse traits such as motility and biofilm formation (respectively inhibited vs. promoted by HCN), or the production of siderophores, phenazines and other antimicrobial compounds (repressed by HCN). We then exposed non-cyanogenic strains to biogenically emitted HCN from neighboring cells and observed similar transcriptome modulations and phenotypic changes, suggesting that HCN not only acts endogenously but also exogenously, remotely manipulating important traits involved in competition and virulence, e.g. siderophore production, in other organisms. Cyanogenesis in *Pseudomonas* has long been known to play a role in both the virulence of opportunistic pathogens and the efficient biocontrol activity of plant-beneficial strains, however this impact was so far thought to occur solely through the inhibition of respiration. We demonstrate here new ecological roles for a small and fast-diffusing volatile compound, which opens novel avenues in our understanding of and ability to interfere with important processes taking place in pathogenic and beneficial *Pseudomonas* strains.

**Importance:** Bacteria communicate by exchanging chemical signals, some of which are volatile and can remotely reach other organisms. Hydrogen cyanide (HCN) was one of the first volatiles discovered to severely impact exposed organisms by inhibiting their respiration. Using HCN-deficient mutants in two *Pseudomonas* strains, we demonstrate that HCN’s impact goes beyond the sole inhibition of respiration and affects both emitting and receiving bacteria in a global way, modulating their motility, biofilm formation and production of antimicrobial compounds. Our data suggest that bacteria could use HCN not only to control their own cellular functions, but also to remotely influence the behavior of other bacteria sharing the same environment. Since HCN emission occurs in both clinically and environmentally relevant *Pseudomonas*, these findings are important to better understand or even modulate the expression of bacterial traits involved in both virulence of opportunistic pathogens and in biocontrol efficacy of plant-beneficial strains.
