## Supplementary material for "Biological hydrogen cyanide emission globally impacts the physiology of both HCN-emitting and HCN-perceiving *Pseudomonas*": Table S2

### Sheet: Tabelle1
Grey color signifies siginificantly dysregulated genes
			Δhcn compared to wt (log2FC)			EΔhcn compared to wt (log2FC)
Locus tag	Gene name		T1	T2	T3	T1	T2	T3
Pyoverdine
PchlR47_14555	acylase	pvdQ	ns	2.46	2.14031	ns	ns	1.25732
PchlR47_21445	ornithine monooxygenase	pvdA	ns	ns	2.94828	ns	ns	1.46452
PchlR47_21455	efflux transporter periplasmic adaptor subunit	pvdR	ns	2.15	2.35338	ns	ns	ns
PchlR47_21460	macrolide ABC transporter permease/ATP-binding protein MacB	pvdT	ns	2.23	2.45722	ns	ns	ns
PchlR47_21465	RND transporter	opmQ	ns	2.09	2.8325	ns	ns	1.47636
PchlR47_21470	NA	pvdP	ns	2.65	2.08586	ns	ns	1.14331
PchlR47_21475	peptidase M19	pvdM	ns	2.4	2.09806	ns	ns	ns
PchlR47_21480	class V aminotransferase	pvdN	ns	2.51	2.84157	ns	ns	1.52662
PchlR47_21485	chromophore maturation protein PvdO	pvdO	ns	2.67	3.42542	ns	ns	2.06173
PchlR47_21490	N(5)-hydroxyornithine transformylase PvdF		ns	ns	2.20136	ns	ns	ns
PchlR47_21495	cyclic peptide transporter	pvdE	ns	ns	2.45749	ns	ns	1.37713
PchlR47_21500	TonB-dependent siderophore receptor	fpvA	ns	ns	2.67735	ns	ns	1.42776
PchlR47_21505	non-ribosomal peptide synthetase	pvdD	ns	2.18	1.72337	ns	ns	1.27071
PchlR47_21510	non-ribosomal peptide synthetase	pvdJ	ns	2.54	2.08467	ns	ns	1.38311
PchlR47_21515	non-ribosomal peptide synthetase	pvdI	ns	2.46	1.96915	ns	ns	1.32373
PchlR47_21520	siderophore-interacting protein	sidE	ns	2.56	2.21179	ns	ns	1.43723
PchlR47_21525	thioesterase	pvdG	ns	2.28	2.15539	ns	ns	1.24059
PchlR47_21850	NA	NA	ns	2.32	4.12167	ns	ns	2.15722
PchlR47_21885	ABC transporter substrate-binding protein	fpvC	ns	ns	2.34024	ns	ns	ns
PchlR47_21890	manganese ABC transporter ATP-binding protein	fpvD	ns	ns	1.80485	ns	ns	ns
PchlR47_21900	metal ABC transporter substrate-binding protein	fpvF	ns	ns	1.99081	ns	ns	ns
PchlR47_21920	diaminobutyrate--2-oxoglutarate transaminase	pvdH	ns	2.44	2.63823	ns	ns	1.49914
PchlR47_21965	2-succinyl-6-hydroxy-2%2C 4-cyclohexadiene-1-carboxylate synthase	pcaD	ns	1.69	1.45569	ns	ns	1.21882
PchlR47_21970	non-ribosomal peptide synthetase	pvdL	ns	2.6	1.5633	ns	ns	1.32688
PchlR47_21975	RNA polymerase factor sigma-70	pvdS	ns	2.74	1.48219	ns	ns	1.04762
Phenazine
PchlR47_08560	inducer of phenazine A		ns	ns	2.85498	ns	ns	1.46115
PchlR47_08565	inducer of phenazine B		ns	ns	2.44456	ns	ns	1.24969
PchlR47_27185	transcriptional regulator	phzR	ns	1.73	2.28438	ns	ns	1.36277
PchlR47_27190	phenazine biosynthesis protein	phzA	ns	2.27	3.8952	ns	ns	2.55203
PchlR47_27195	phenazine biosynthesis protein	phzB	ns	2.15	3.42612	ns	ns	1.95207
PchlR47_27200	phospho-2-dehydro-3-deoxyheptonate aldolase	phzC	ns	2.26	3.413	ns	ns	1.96787
PchlR47_27205	isochorismatase	phzD	ns	2.27	3.51188	ns	ns	2.22153
PchlR47_27210	phenazine-specific anthranilate synthase component I	phzE	ns	2.13	3.38174	ns	ns	2.11035
PchlR47_27215	2%2C3-dihydro-3-hydroxyanthranilate isomerase	phzF	ns	2.07	2.99367	ns	ns	1.92595
PchlR47_27220	phenazine biosynthesis protein	phzG	ns	1.97	2.72978	ns	ns	1.77456
PchlR47_27225	phenazine biosynthesis protein	phzO	ns	2.01	3.29474	ns	ns	1.73661
Flagellar assembly
PchlR47_08100	flagellar basal-body rod protein FlgG	flgG	ns	ns	1.5553	ns	ns	ns
PchlR47_08345	flagellar biosynthesis protein FlhA	flhA	ns	ns	1.4278	ns	ns	ns
PchlR47_14190	flagellar biosynthesis protein		ns	ns	1.76349	ns	ns	ns
Biofilm formation
PchlR47_26860	helix-turn-helix-type transcriptional regulator	MlrA	ns	ns	-4.9636	ns	ns	ns
PchlR47_18470	serine/threonine protein kinase	ppkA	ns	ns	-2.15813	ns	ns	-1.06669
PchlR47_18480	type VI secretion-associated protein		ns	ns	-2.96306	ns	ns	-1.56698
PchlR47_18485	type VI secretion protein IcmF	ENC_07210	ns	ns	-1.90157	ns	ns	-1.10214
PchlR47_18495	type VI secretion system-associated protein	impJ	ns	ns	-2.03168	ns	ns	ns
PchlR47_18510	type VI secretion protein ImpA	sciA	ns	ns	-1.85891	ns	ns	ns
PchlR47_18515	type VI secretion system-associated protein	sciH	ns	ns	-2.13831	ns	ns	ns
PchlR47_18520	EvpB family type VI secretion protein	sciI	ns	ns	-1.77294	ns	ns	ns
PchlR47_18525	Hcp1 family type VI secretion system effector	sciK	ns	ns	-2.13813	ns	ns	ns
PchlR47_18550	type VI secretion protein	ENC_07360	ns	ns	-2.41388	ns	ns	-1.23878
PchlR47_18555	ClpV1 family T6SS ATPase	clpV	ns	ns	-2.69294	ns	ns	-1.29242
PchlR47_31825	type VI secretion protein VasK	icmF	ns	ns	1.22879	ns	ns	ns
Fit toxin
PchlR47_18960	cytotoxin	fitD	ns	1.35	ns	ns	ns	ns
PchlR47_18965	type I secretion system permease/ATPase	fitC	ns	1.53	ns	ns	ns	ns
PchlR47_18970	HlyD family type I secretion periplasmic subunit	fitB	ns	1.9	ns	ns	ns	ns
PchlR47_18975	type I secretion system permease/ATPase	fitA	ns	1.61	ns	ns	ns	ns
